# Lysosomal Glycosaminoglycan Catabolism Regulates Microglial Cell State in the Developing CNS

**DOI:** 10.64898/2026.10.11.758365

**Authors:** Keenan Hope, Yiwen Zhang, Amrita Basu, Bingmin Luo, Kaleb Chassie, Ryan J. Weiss, Dhananjay Yellajoshyula

## Abstract

Microglia acquire their adult homeostatic identity during postnatal CNS development, a period of extensive extracellular matrix (ECM) remodeling, through mechanisms not fully understood. Here we show that lysosomal catabolism of glycosaminoglycans (GAGs), major ECM components, is a microglial function required to establish homeostatic identity. Using mouse models of Mucopolysaccharidosis VII, we examined the consequences of deleting β-glucuronidase (GUSB), a lysosomal enzyme required for GAG degradation. Loss of GUSB resulted in the accumulation of undegraded chondroitin sulfate within microglial lysosomes, confirmed by LC/MS analyses of cortical microglia. GUSB-deficient microglia failed to acquire homeostatic identity. Single-cell RNA sequencing identified them as a distinct population enriched for a core transcriptional program shared by immature and disease-associated microglia (DAM). Together, these findings identify lysosomal GAG catabolism as a pathway linking ECM remodeling to the acquisition of homeostatic microglial identity during CNS development.
