## Supplementary material for "Lysosomal Glycosaminoglycan Catabolism Regulates Microglial Cell State in the Developing CNS": Table S2

### Sheet: DAM vs GUS-KO Matched Genes
Gene	DAM_log2FC	DAM_Adjusted p-value		GUS_KO_log2FC	GUS-KO Adjusted p-value
Apoe	1.77778	1.82311e-63		1.72943	0
Csf1	2.38554	1.35981e-28		1.3732	0
Ctsb	1.03113	5.55147e-69		1.09982	0
Cadm1	1.31762	3.88825e-34		1.03969	0
Cd9	1.04831	4.39919e-54		0.627628	0
Tpd52	0.753948	1.58048e-10		0.571795	0
Nfkbia	-0.760729	5.21508e-07		0.542982	0
Aplp2	1.19135	1.04245e-14		0.518561	0
Cpd	1.38069	3.90603e-10		0.49726	0
Ccl3	2.36566	9.01272e-33		0.487764	0
Hif1a	0.586866	1.26167e-13		0.480108	0
Lyz2	1.78904	4.14819e-71		0.46931	0
Ctsz	0.752211	1.56027e-46		0.46757	0
Cd83	1.49417	3.48807e-27		0.445471	1.30085e-249
Serpine2	0.999042	1.08692e-42		0.432665	0
Smyd3	-1.11639	0.52749		0.385439	5.26516e-237
Apbb2	1.40704	1.51445e-14		0.384661	6.04408e-233
Magi1	-0.734424	0.598063		0.371613	7.58752e-194
Fth1	0.598476	4.80816e-43		0.370584	7.67386e-238
H2-D1	1.57959	1.68513e-52		0.358032	5.86184e-241
Ier3	-1.36403	0.922246		0.349876	0
Myo1e	1.2125	1.32429e-15		0.338288	0
Clec7a	2.36439	5.40615e-44		0.335736	0
Igf1	2.07809	5.88739e-25		0.335181	0
Slc23a2	0.841165	3.91394e-06		0.333231	9.60983e-199
Prkcd	-0.698221	1.65768e-05		0.331706	2.90388e-205
Psat1	1.9557	3.33938e-24		0.328934	0
Pde4b	-0.74888	0.051463		0.324753	2.47832e-193
Bcl2a1b	1.08519	6.34594e-17		0.322173	0
Npc2	0.742382	3.4101e-35		0.31098	7.71437e-210
Rnf19b	-0.733076	0.0151336		0.309241	3.91136e-123
Cd63	1.21793	9.72315e-42		0.301621	0
Pld3	0.818514	9.2769e-20		0.294513	3.4616e-306
Maf	-1.17146	2.84148e-25		0.291981	7.76633e-163
Frrs1	0.76029	0.001177		0.288672	5.5162e-181
Nceh1	1.69601	1.52682e-16		0.283686	0
Ccl4	2.50145	1.21473e-19		0.27323	1.644e-283
Lmbrd2	2.42439	0.0032314		0.271231	2.37249e-302
Rttn	0.924138	0.199983		0.26154	6.96009e-248
Got1	1.65216	7.49789e-09		0.2604	2.22481e-223
Arhgap19	-1.70288	0.320651		0.257556	0
Arhgef40	-0.626249	0.00509435		-0.247926	5.30906e-202
Tcf7l2	-1.1008	0.0659613		-0.25024	2.12051e-136
Chd9	-1.31865	4.2012e-05		-0.25775	0
Tmem119	-1.29637	1.75286e-59		-0.259705	1.183e-175
Lrba	-1.40419	2.6446e-09		-0.263225	1.16202e-133
Parp8	-0.883561	0.242144		-0.264601	5.25475e-149
Zfhx3	-0.98265	2.11004e-18		-0.266238	0
Arap3	-1.01704	0.000521324		-0.276116	1.85074e-196
Eef2k	-1.29136	8.05382e-06		-0.281223	7.6599e-156
Chsy1	-0.640612	0.00136962		-0.282964	1.1306e-181
Pld1	-1.23174	0.000522514		-0.290462	1.9155e-243
Crim1	-1.69016	0.00154548		-0.303434	0
Myo1b	-1.2314	0.000668623		-0.303544	2.54522e-295
Tjp1	-0.849605	2.89163e-05		-0.316026	1.48319e-230
Lifr	-1.30779	2.25887e-05		-0.32097	5.29388e-207
Zfp710	-0.840186	1.19455e-05		-0.340975	1.85868e-290
Khdrbs3	-0.671945	0.662238		-0.344966	0
Itga9	-0.956208	0.000945723		-0.3794	0
Fchsd2	-0.846167	3.39132e-05		-0.384165	0
Klf2	-2.06196	8.14089e-05		-0.392496	9.5514e-259
Rtn1	-1.00878	3.48937e-05		-0.477737	0
Ccr5	-1.22703	4.63692e-23		-0.499873	0
Rapgef5	-1.47911	0.000283566		-0.529316	0
Srgap2	-0.796208	1.20667e-13		-0.531514	0
Tm6sf1	-0.871803	3.57461e-08		-0.576938	0
Plxna4	-1.61105	0.000174508		-0.695017	0

### Sheet: PAM vs GUS-KO Matched Genes
Gene	PAM_log2FC	PAM_adjusted p-value		GUS_KO_log2FC	GUS_KO_Adjusted p-value
Apoe	0.761012	1.42e-31		1.72943	0
Csf1	0.809251	5.18e-22		1.3732	0
Myo5a	0.512201	1.38e-15		1.13076	0
Ctsb	0.845496	2.27e-54		1.09982	0
Rftn1	0.524723	6.91e-13		1.09007	0
Cadm1	0.408873	6.29e-11		1.03969	0
Slc12a2	0.275659	8.07e-11		0.638517	0
Cd9	0.885583	6.66e-33		0.627628	0
Abca1	0.608601	5.06e-20		0.620473	0
Ctsl	0.70917	7.16e-24		0.572824	0
Tpd52	0.39626	2.19e-18		0.571795	0
Sqstm1	0.347924	1.73e-09		0.561351	0
Timp2	0.517546	4.82e-18		0.521649	0
Aplp2	0.836221	3.3e-26		0.518561	0
Pfkfb3	0.400304	1.2e-08		0.517732	0
Grn	0.477904	1.13e-30		0.510812	0
Ccl3	0.509904	1.13e-18		0.487764	0
Hif1a	0.662216	8.62e-20		0.480108	0
Lyz2	0.997769	6.74e-38		0.46931	0
Ctsz	0.491758	2.05e-27		0.46757	0
Dgkz	0.367813	2.11e-15		0.454001	0
Atp6v1a	0.417869	5.97e-15		0.44816	0
Cd83	0.479983	3.48e-11		0.445471	1.3e-249
Abcg3	0.322574	2.67e-09		0.418431	0
Atp1b3	0.280033	7e-07		0.409234	0
Ctsd	0.808544	6.72e-47		0.398781	0
Pnpla7	0.417036	4.74e-13		0.392077	0
St6gal1	0.265029	4.28e-09		0.382248	0
Fth1	0.301578	2.57e-22		0.370584	7.67e-238
Slc6a6	0.363393	6.87e-13		0.368396	4.57e-286
Gpr137b	0.364687	1.43e-12		0.367781	0
Plaur	0.488712	4.16e-17		0.361185	0
Ctsa	0.579853	2.29e-31		0.360783	5.24e-306
Fblim1	0.291577	1.61e-13		0.358488	0
Man1c1	0.412723	1.55e-17		0.3557	2.32e-232
Cd68	0.455597	5.48e-21		0.349961	0
Myo1e	0.389408	8.23e-08		0.338288	0
Clec7a	0.925239	5.47e-23		0.335736	0
Igf1	1.0359	8.38e-48		0.335181	0
Slc23a2	0.645588	3.66e-11		0.333231	9.61e-199
Psat1	0.505445	3.77e-16		0.328934	0
C3ar1	0.611882	8.7e-19		0.322194	2.08e-215
Npc2	0.281395	2.91e-06		0.31098	7.71e-210
Cd63	0.789372	1.62e-36		0.301621	0
Pld3	1.00346	2.98e-36		0.294513	3.46e-306
Abcd2	0.349078	2.4e-11		0.294393	1.15e-264
Nceh1	0.475813	1.14e-18		0.283686	0
Mfsd1	0.353108	5.11e-11		0.272827	6.96e-237
Aig1	0.293687	1.82e-11		0.261362	5.53e-202
Lag3	0.681681	1.88e-14		0.258788	1.5e-199
Arhgap19	0.331314	2.54e-11		0.257556	0
Gns	0.375033	1.71e-10		0.256186	7.13e-125
Lamp1	0.387564	1.75e-18		0.254323	6.69e-170
Tmem119	-1.36253	7.26e-42		-0.259705	1.18e-175
Zfhx3	-0.362367	1		-0.266238	0
Pld1	-0.419102	1		-0.290462	1.92e-243
Golm1	-0.390259	1		-0.29274	1.55e-282
Cfh	-0.297898	1		-0.310179	2.08e-265
Ivns1abp	-0.62678	1.9e-06		-0.369493	0
Selplg	-1.07465	1.82e-26		-0.409145	0
St3gal6	-0.530394	1		-0.437197	0
Slco2b1	-0.537698	0.000514992		-0.440771	0
