## Supplementary material for "Lysosomal Glycosaminoglycan Catabolism Regulates Microglial Cell State in the Developing CNS": Table S5

### Sheet: Primary
Antibody	Host	Vendor (Catalog #)	Dilution
Biotinylated WFA	Lectin from Wisteria floribunda	Sigma (L1516)	1:500
Anti-PV	Mouse	Thermofisher (MA5-47410)	1:250
Anti-NEUN	Mouse	Milipore (MAB377)	1:250
Anti-GFAP	Mouse	DSHB (N206A/8)	1:125
Anti-OLIG2	Rabbit	Proteintech (13999-1-AP)	1:100
Anti-IBA1	Rabbit	Wako (019-19741)	1:300
Anti-TMEM119	Rabbit	Cell Signalling (90840S)	1:200
Anti-CD68	Rat	Santa Cruz Biological (D0319)	1:400
Anti-LAMP1	Rat	DSHB (ID4B-c)	1:200
Anti-CLEC7a	Rat	Invitrogen (mabg-mdect)	1:125

### Sheet: Secondary
Antibody	Host	Vendor (Catalog #)	Dilution
Streptavidin-488	None	Biolegend (405235)	1:500
Streptavidin-594	None	Biolegend (405240)	1:500
Streptavidin-647	None	Biolegend (405237)	1:500
488 Anti-Rabbit	Goat	Jackson (AB_2338046)	1:500
568 Anti-Rabbit	Donkey	Jackson (AB_3095472)	1:500
488 Anti-Mouse	Goat	FisherScientific (A21121)	1:500
568 Anti-Mouse	Donkey	Invitrogen (A10037)	1:500
647 Anti-Mouse	Goat	FisherScientific (A21246)	1:500
488 Anti-Rat	Donkey	Invitrogen (A-21208)	1:500
647 Anti-Rat	Donkey	Jackson (AB_2340694)	1:500
