## Supplementary material for "Lysosomal Glycosaminoglycan Catabolism Regulates Microglial Cell State in the Developing CNS": Table S6

### Sheet: qtPCR Primers
Primer	Forward Sequence	Reverse Sequence
Rpl19	TCAGGCTACAGAAGAGGCTTGC	ACAGTCACAGGCTTGCGGATG
Hexb	CATCGACCACAGTCCCAATTC	CCAAAAACATAGTTGTAATATCGCC
Gusb	TGGGCATTGTGCTACCTCAG	GAACCAGCTCCTCCATCACC
Ccl4	CCCACTTCCTGCTGTTTCTCT	GCCTCTTTTGGTCAGGAATACCA
Ccl3	CCAAGTCTTCTCAGCGCCATA	TCTCTTAGTCAGGAAAATGACACC
Mpeg1	AGCCTTCTGACAGAGTCTTGTT	TCTGCTTCAGCACACGCTAT
Clec7a	CTTCACCTTGGAGGCCCATT	TCGCCAAAATGCTAGGGCA
Cd68	AGGACCGCTTATAGCCCAAG	GGATGGCAGGAGAGTAACGG
